# Nitrotoxin metabolism in bacteria may have emerged from a diverse oxidoreductase reservoir

**DOI:** 10.64898/2026.09.13.751228

**Authors:** Partha Barman, Shilpa Sinha, Ranadhir Chakraborty

**Affiliations:** OMICS Laboratory, Department of Biotechnology, University of North Bengal, Siliguri-734013, West Bengal, India

**Keywords:** 3-NPA, *Serratia*, Nitrotoxin, YrpB, Metagenomics, Transcriptome, MD simulation

## Abstract

Bacterial transformation of 3 nitropropionic acid (3NPA) is typically viewed through canonical nitronate monooxygenases (NMOs), yet sequence annotation poorly resolves function across this flavoprotein family. Here we show that the environmental YrpB/NMO associated oxidoreductase space is dominated by YrpB related proteins: across 13 metagenomes, 83.1% of 390 conserved domain supported candidates were YrpB-associated. Cultivation along an *Eisenia fetida* feed gut cast continuum recovered 31 phylogenetically diverse 3NPA responsive bacteria, revealing that this phenotype is distributed across multiple lineages. Using the previously genome-sequenced *Serratia* sp. EWG9 as a tractable exemplar, we demonstrate sustained 3NPA supported growth, 44% parent compound depletion and a broad early transcriptional reorganization. Its focal oxidoreductase OXR01 occupies overlapping YrpB/NMO sequence space and shows stable predicted 3NPA accommodation without strong transcriptional induction. These findings reposition canonical NMOs as one component of a broader, ecologically distributed oxidoreductase reservoir for bacterial nitrotoxin responsiveness.
