## Supplemental Table 2 for "Nitrotoxin metabolism in bacteria may have emerged from a diverse oxidoreductase reservoir"

### Sheet: Sheet1
Submitted GenBank assembly	PNRO01	GCA_013299145.1	GCA_008770255.1	GCA_004565765.1	GCA_015624795.1	GCA_008770225.1	GCA_008639465.1	GCA_024552775.1	GCA_000208365.1	GCA_014925905.1	GCA_036677905.1	GCA_000960405.1	GCA_000960355.1
Bioproject	PRJNA427962	PRJNA484901	PRJNA449175	PRJNA489261	PRJNA645414	PRJNA449175	PRJNA449175	PRJNA812961	PRJNA13699	PRJNA650132	PRJNA759069	PRJNA271842	PRJNA271842
Biosample	SAMN08278401	SAMN09772309	SAMN08893023	SAMN10132593	SAMN15503820	SAMN08893024	SAMN08893020	SAMN28058429	SAMN02954283	SAMN15693166	SAMN21211489	SAMN03273951	SAMN03273954
WGS	PNRO01000001-PNRO01216428	JAAROH010000001-JAAROH010015601	WARP01000001-WARP01072696	SMEN01000001-SMEN01090750	JACXXQ010000001-JACXXQ010012992	WARQ01000001-WARQ01134302	VIKC01000001-VIKC01050170	JANJHU010000001-JANJHU010077312	AAFX01000001-AAFX01139340	JADBHW010000001-JADBHW010201726	JAKDEF010000001-JAKDEF010017026	JXWR01000001-JXWR01168005	JXWU01000001-JXWU01154769
Authors	Saha,T. and Chakraborty,R.	Ghosh,S., Gavande,P.V., Basak,A., Lepcha,K., Sen,S. and Murmu,N.	Bohra,V. and Dafale,N.A.	Chen,C., Pankow,C.A. and Oh,M.	Salaheen,S., Kim,S.W., Hovingh,E., Van Kessel,J.A.S. and Haley,B.J.	Bohra,V. and Dafale,N.A.	Bohra,V. and Dafale,N.A.	Oakley,B. and Ramirez,G.A.	Tringe,S.G., von Mering,C., Kobayashi,A., Salamov,A.A., Chen,K., Chang,H.W., Podar,M., Short,J.M., Mathur,E.J., Detter,J.C., Bork,P., Hugenholtz,P. and Rubin,E.	Dua,M.	Singh,A.K. and Khardenavis,A.	Bhattacharyya,P., Roy,K.S., Nayak,A.K. and Mohapatra,T.	Bhattacharyya,P., Shahid,M.D., Mohanty,S., Tripathi,R., Nayak,A.K. and Mohapatra,T.
Title	Gut metagenome of Eisenia fetida	Bioprospecting Thermophillic lignocellulose deconstructing microbial consortium: Mining of cellulolytic glycoside hydrolases for biotechnology	Understanding the alteration in rumen microbiome and CAZymes profile with diet and host through comparative metagenomic approach	Effect of antibiotic use and composting on antibiotic resistance gene abundance and resistome risks of soils receiving manure-derived amendments	Colistin resistance gene mcr-9 identified in veal calf feces	Understanding the alteration in rumen microbiome and CAZymes profile with diet and host through comparative metagenomic approach	Understanding the alteration in rumen microbiome and CAZymes profile with diet and host through comparative metagenomic approach	Cecal Microbial Hydrogen Cycling Potential Is Linked to Feed Efficiency Phenotypes in Chickens	Comparative metagenomics of microbial communities	Metagenomic Study of Cotton Rhizosphere, Alwar, Rajasthan	Metabolic profiling of denitrifiers and methanotrophs from landfill soil
Description	Metagenome or environmental sample from gut metagenome	Metagenome or environmental sample from compost metagenome	Metagenomic DNA of cow rumen sample fed with dry roughage	Metagenome or environmental sample from soil metagenome	Metagenome or environmental sample from gut metagenome	Metagenomic DNA of buffalo rumen sample fed with dry roughage	Metagenomic DNA of buffalo rumen sample fed with green roughage	MIMS Environmental/Metagenome sample from gut metagenome	MIMS Environmental/Metagenome sample from soil metagenome	MIMS Environmental/Metagenome sample from soil metagenome	0-10 cm	CC-OTC	C-Organic
Submitter	University of North Bengal	University of North Bengal	CSIR- National Environmental Engineering Research Institute	Virginia Tech	USDA	CSIR- National Environmental Engineering Research Institute	CSIR- National Environmental Engineering Research Institute	Western University of Health Sciences	DOE Joint Genome Institute	Jawaharlal Nehru University	CSIR-NEERI	Central Rice Research Institute (CRRI)	Central Rice Research Institute (CRRI)
Isolation source	gut content	Vermicomposting unit	rumen sample fed with dry roughage	day1 control-loamy sand soil ammended with raw manure from dairy cow administered no antibiotics	feces	rumen sample fed with dry roughage	rumen sample fed with green roughage	gut metagenome	farm surface soil (0-10cm)	soil	top landfill soil	rice field; ambient CO2	rice field; organic control Plot
Geographic location	India: Sub Himalayan Terai region of Darjeeling	India	India: Nagpur	USA	USA	India: Nagpur	India: Nagpur	USA	USA: Waseca County, Minnesota	India: Alwar, Rajasthan	India: Nagpur	India: CRRI Experimental farm;Cuttack,Odisha-753006	India: CRRI Experimental farm;Cuttack,Odisha-753006
Sample name	Eisenia_fetida_Gut_Metagenome	RSV	NDC_DR	Day1 control-manure amended loamy sand soil	AR2001	NDB_DR	NDB_GR	920	AAFX	Bulk Soil	Top soil	Ambient CO2	Organic control Plot
Publication/ Submission date	2019-01-31	2019-08-05	2019-08-03	2019-01-31	2020-07-10	2019-08-03	2019-08-03	2022-05-03	2014-08-07	2020-08-03	2024-02-17	2015-01-05	2015-01-05
Sequencing technology	illumina_MiSeq	Illumina HiSeq	Illumina	Illumina HiSeq	Illumina NextSeq	Illumina	Illumina	Illumina MiSeq	Not Specified	Illumina NextSeq	Illumina HiSeq	Illumina NextSeq 500	Illumina MiSeq
Assembly method	CLC Genomics Workbench v. 7	SPAdes v. 3.10.1	CLC genomics workbench v. 6.0	IDBA-UD v. 1.1.0	SPAdes v. 3.13.0	CLC genomics workbench v. 6.0	CLC genomics workbench v. 6.0	SPAdes v. 3.14.1	Not Specified	CLC Genomic Workbench v. 9.5.2	SPAdes v. 3.15.3	Velvet v. 1.2.10; CLC NGS Cell v. 6.0	Velvet v. 1.2.10; CLC NGS Cell v. 6.0
Supplementary Table 2: Metadata and accession information for the 13 metagenomic datasets included in the comparative analysis.
