## Supplemental Table 4 for "Nitrotoxin metabolism in bacteria may have emerged from a diverse oxidoreductase reservoir"

### Sheet: Sheet1
		Supplementary Table 4: Correspondence between cultivable 3-NPA-responsive bacterial genera and their detection across amplicon-metagenomic datasets
			Cultivable Genera	Detected in Amplicon-Metagenome(s)
		Genera Detected at Genus-level	Acinetobacter	Control feed, Formulated feed, Earthworm gut
			Bacillus	Control feed, Formulated feed, Earthworm gut, vermicompost
			Brevibacterium	Control feed, Formulated feed
			Chryseomicrobium	Formulated feed
			Escherichia	Control feed, Formulated feed
			Klebsiella	Control feed
			Microbacterium	Control feed, Formulated feed, Earthworm gut, vermicompost
			Mycobacterium	Control feed, Formulated feed, Earthworm gut, vermicompost
			Paracoccus	Control feed, Formulated feed
			Pseudomonas	Control feed, Formulated feed, Earthworm gut, vermicompost
			Pseudoxanthomonas	Control feed, Formulated feed, Earthworm gut, vermicompost
			Rhodococcus	Control feed, Formulated feed, Earthworm gut, vermicompost
			Serratia	Control feed
			Staphylococcus	Control feed, Formulated feed, Earthworm gut
			Stenotrophomonas	Control feed, Formulated feed
			Streptomyces	Control feed
		Genera Detected at higher taxonomic level	Brachybacterium	Control feed, Formulated feed, Earthworm gut
			Celullosimicrobium	Control feed, Formulated feed, Earthworm gut, vermicompost
			Glutamicibacter	Control feed, Formulated feed, Earthworm gut, vermicompost
			Mumia	Formulated feed
			Rhizobium	Control feed, Formulated feed
			Leclercia	Control feed, Formulated feed, Earthworm gut, vermicompost
			Pradoshia	Control feed, Formulated feed, Earthworm gut, vermicompost
			Priestia	Control feed, Formulated feed, Earthworm gut, vermicompost
