## Supplemental Table 5 for "Nitrotoxin metabolism in bacteria may have emerged from a diverse oxidoreductase reservoir"

### Sheet: Sheet1
				Supplementary Table 5: Inventory of Eisenia fetida gut-derived isolates, MAGs, and metagenomic assemblies carrying YrpB- or nitronate monooxygenase-family oxidoreductases
Sample ID	Sample name	Sample type	Source material	Growth in Glucose-3NPA-MSM	3NPA depletion by analytical method	Assembly/Genome type	Assembly/Genome coverage	Assembly/Genome completeness	GenBank ID	Total putative nitronate monooxygenases	Total YrpB family hits	Total NMO/ pfam03060 hits	Domain architecture summary	Key supporting evidences	Data origin
EWG9	Serratia sp. EWG9	Cultivable bacteria	Eisenia fetida gut	Positive	Positive	Draft genome	274x	0.9667	JADNRO01	1	1	1	core NMO-like YrpB-family oxidoreductase with YrpB + pfam03060 + NPD_like signatures	growth, depletion, genome annotation, transcriptome, MDS	This study
EAG3	Pradoshia eisenie EAG3	Cultivable bacteria	Eisenia fetida gut	Positive	Not tested	Draft genome	298x	0.9774	PKOZ01	3	3	0	YrpB only	growth, genome annotation	Previous study (Saha et al.)
EPG1	Mycobacterium sp. EPG1	Cultivable bacteria	Eisenia fetida gut	Positive	Not tested	Draft genome	195x	0.995	PKOY01	8	6	2	core NMO + YrpB	growth, genome annotation	This study
EAG2	Streptomyces sp. EAG2	Cultivable bacteria	Eisenia fetida gut	Positive	Not tested	Draft genome	150x	0.9899	PITL01	1	0	1	core NMO	growth, genome annotation	This study
ET03	Chryseomicrobium excrementi ET03	Cultivable bacteria	Eisenia fetida gut	Not tested	Not tested	Draft genome	3x	0.9172	PCGR01	1	1	0	YrpB only	genome annotation	This study
MAG04	Flavobacterium sp. MAG04	MAG genome	Eisenia fetida gut metagenome	Not tested	Not tested	MAG genome	33.2x	0.9793	JBJGKU01	2	2	0	YrpB only	genome annotation	Previous study (Barman et al.)
PNRO01	Earthworm gut metagenome	Metagenome	Eisenia fetida gut	Not tested	Not tested	Metagenome	Not Applicable	Not Applicable	PNRO01	7	6	0	YrpB only	metagenome annotation	Previous study (Barman et al.)
